# Chemical genetic interactions elucidate pathways controlling tuberculosis antibiotic efficacy during infection

**DOI:** 10.1101/2024.09.04.609063

**Authors:** Peter O. Oluoch, Eun-Ik Koh, Megan K. Proulx, Charlotte J. Reames, Kadamba G. Papavinasasundaram, Kenan C. Murphy, Matthew D. Zimmerman, Véronique Dartois, Christopher M. Sassetti

## Abstract

Successful tuberculosis therapy requires treatment with an unwieldy multidrug combination for several months. Thus, there is a growing need to identify novel genetic vulnerabilities that can be leveraged to develop new, more effective antitubercular drugs. Consequently, recent efforts to optimize TB therapy have exploited Mtb chemical genetics to identify pathways influencing antibiotic efficacy, novel mechanisms of antibiotic action, and new targets for TB drug discovery. However, the influence of the complex host environment on these interactions remains largely unknown, leaving the therapeutic potential of the identified targets unclear. In this study, we leveraged a library of conditional mutants targeting 467 essential Mtb genes to characterize the chemical-genetic interactions (CGIs) with TB drugs directly in the mouse infection model. We found that these *in vivo* CGIs differ significantly from those identified *in vitro*. Both drug-specific and drug-agnostic effects were identified, and many were preserved during treatment with a multidrug combination, suggesting numerous strategies for enhancing therapy. This work also elucidated the complex effects of pyrazinamide (PZA), a drug that relies on aspects of the infection environment for efficacy. Specifically, our work supports the importance of coenzyme A synthesis inhibition during infection, as well as the antagonistic effect of iron limitation on PZA activity. In addition, we found that inhibition of thiamine and purine synthesis increases PZA efficacy, suggesting novel therapeutically exploitable metabolic dependencies. Our findings present a map of the unique *in vivo* CGIs, characterizing the mechanism of PZA activity *in vivo* and identifying novel targets for TB drug development.

**Significance:** The inevitable rise of multi-drug-resistant tuberculosis underscores the urgent need for new TB drugs and novel drug targets while prioritizing synergistic drug combinations. Chemical-genetic interaction (CGI) studies have delineated bacterial pathways influencing antibiotic efficacy and uncovered druggable pathways that synergize with TB drugs. However, most studies are conducted *in vitro*, limiting our understanding of how the host environment influences drug-mutant interactions. Using an inducible mutant library targeting essential Mtb genes to characterize CGIs during infection, this study reveals that CGIs are both drug-specific and drug-agnostic and differ significantly from those observed *in vitro*. Synergistic CGIs comprised distinct metabolic pathways mediating antibiotic efficacy, revealing novel drug mechanisms of action, and defining potential drug targets that would synergize with frontline antitubercular drugs.
