## Supplemental Table 2 for "Chemical genetic interactions elucidate pathways controlling tuberculosis antibiotic efficacy during infection"

### Sheet: Table S2
INH:PZA:HRZE	INH:RIF:HRZE	RIF:PZA:HRZE	INH:RIF:PZA:HRZE	INH	PZA	RIF	HRZE	INH:PZA	INH:RIF	RIF:PZA	INH:HRZE	PZA:HRZE	RIF:HRZE
prfA	glpD2	pgsA2	aspS	IpqF	kasB	mak	Rv2698	Rv2017	ilvB1	dapF	carB	thrB	acpM
lysA	hadB		ctaD	otsB2	ppnK	pcnA	prrB		mapB	fas	hisC1	canB	atpB
fixB	miaA		entC	rhlE	tyrS	pra	lipA		rpsM	Rv2507	rplD	gpgS
Rv0338c	qcrA		mprB	Rv0525	argJ	Rv0364	gcvB				Rv0282	efp
Rv1463	rplM		nadB	Rv1711	Rv3222c	Rv1465	Rv1339					Rv3722c
GyrB	rplV		obg		Rv0224c	Rv2190c	aceE					valS
csd	Rv0528		qcrB		Rv0817c	Rv1465	pimA					Rv2228c
dapB	Rv1457c		rplE		menB	purM	thiO					Rv2050
Rv2455c	Rv2235		Rv2477c		mraY		trpS					Rv1783
tyrA			sucC		moxR1		ppm1					echA17
grpE			cysS1		rplQ		hemY					proC
ilvE					rne		Rv1480					gatB
atpA					dxr		panD					def
manB					groEL1		proS					ppk1
leuS					Rv0248c		dapE					thiG
murD					panB		topA					hisF
pyrB					purL		gcvH					thiC
atpF					Rv2242		Rv3644c					Rv1201c
argB					fmt		hemZ					icd2
trpE					Rv3210c		Rv3031					adk
trmD					mmpL3		PurQ					ino1
hisA					Rv3604c		pyrD					hisI
Rv0023					GyrA		leuA					thyA
nrdH					lepB		argF					clpX
Rv1462					mycP5		Rv0787A					rnc
Rv2454c					gpm1		argD					infB
Rv1797					AdoK		rplP					Rv2927c
thiD					Rv3805c		mdh					birA
ispD					iscS							lexA
pmmA					Rv1836c							fixA
aroE												asnB
rplC												fdxC
thiE												TB18.5
hemB												aroG
												DnaE1
												serC
												glgB
												trpB
												Rv3267
												Rv3281
												orn
												aroB
												nrdF2
												folP1
												Rv0060
												fadD30
												ndh
												gltB
												menC
												Rv2747
												secY
												hemE
												tkt
												ligA
												Rv3645
												murE
												menD
												Rv3579c
												purF
												murA
												Rv0123
												Rv2413c
												purC
